# Predictive and Experimental Motif Interaction Analysis Identifies Functions of the WNK-OSR1/SPAK Pathway

**DOI:** 10.1101/2024.06.26.600905

**Authors:** Clinton A Taylor, Ji-Ung Jung, Sachith Gallolu Kankanamalage, Justin Li, Magdalena Grzemska, Ankita B. Jaykumar, Svetlana Earnest, Steve Stippec, Purbita Saha, Eustolia Sauceda, Melanie H. Cobb

## Abstract

The WNK-OSR1/SPAK protein kinase signaling pathway regulates ion homeostasis and cell volume, but its other functions are poorly understood. To uncover undefined signaling functions of the pathway we analyzed the binding specificity of the conserved C-terminal (CCT) domains of OSR1 and SPAK to find all possible interaction motifs in human proteins. These kinases bind the core consensus sequences R-F-x-V/I and R-x-F-x-V/I. Motifs were ranked based on sequence, conservation, cellular localization, and solvent accessibility. Out of nearly 3,700 motifs identified, 90% of previously published motifs were within the top 2% of those predicted. Selected candidates (TSC22D1, CAVIN1, ATG9A, NOS3, ARHGEF5) were tested. Upstream kinases WNKs 1-4 and their close relatives, the pseudokinases NRBP1/2, contain CCT-like domains as well. We identified additional distinct motif variants lacking the conserved arginine previously thought to be required, and found that the NRBP1 CCT-like domain binds TSC22D1 via the same motif as OSR1 and SPAK. Our results further highlight the rich and diverse functionality of CCT and CCT-like domains in connecting WNK signaling to cellular processes.
