## Supplemental Table 2 - GO Analysis for "Predictive and Experimental Motif Interaction Analysis Identifies Functions of the WNK-OSR1/SPAK Pathway"

### Sheet: Gene list
Initial gene list (50 unique analyzed by PantherDB)
Q8IUW5
Q8NC24
Q15714
Q6NZI2
Q13621
Q9H4A3
Q969Z4
Q9Y3Q8
Q9H4A3
Q96J92
Q9H4A3
Q9H8M5
Q9H4A3
Q9NQ69
P50458
Q9Y3S1
Q14134
Q96D71
Q9UID3
Q9BYP7
Q6ZMQ8
Q96Q04
Q76N89
Q9H4A3
Q02156
O00763
Q9Y5R5
Q99523
Q16594
Q9HBM6
O60287
P55011
Q96C00
Q4KMG9
P21675
Q8IZX4
P55011
Q8NBS3
Q9NTJ3
Q14832
O75140
Q9UHW9
Q6ZRV2
Q99853
Q76FK4
P55017
Q96Q42
Q9BSH3
Q9NXL6
Q9HBH7
Q9BXY8
Q9UDV7
CDKN2A
Q6B0B8
P25098

### Sheet: GO - Bio Proc
Analysis Type:	PANTHER Overrepresentation Test (Released 20240226)
Annotation Version and Release Date:	GO Ontology database DOI: 10.5281/zenodo.10536401 Released 2024-01-17
Analyzed List:	upload_1 (Homo sapiens)
Reference List:	Homo sapiens (all genes in database)
Test Type:	FISHER
Correction:	FDR
GO biological process complete	Homo sapiens - REFLIST (20592)	upload_1 (50)	upload_1 (expected)	upload_1 (over/under)	upload_1 (fold Enrichment)	upload_1 (raw P-value)	upload_1 (FDR)
negative regulation of pancreatic juice secretion (GO:0090188)	5	3	0.01	+	> 100	1.34e-07	0.000186
regulation of pancreatic juice secretion (GO:0090186)	8	3	0.02	+	> 100	7.48e-07	0.000814
chloride ion homeostasis (GO:0055064)	19	6	0.05	+	> 100	3.98e-12	6.06e-08
intracellular chloride ion homeostasis (GO:0030644)	10	3	0.02	+	> 100	1.6e-06	0.00143
intracellular monoatomic anion homeostasis (GO:0030002)	10	3	0.02	+	> 100	1.6e-06	0.00135
monoatomic anion homeostasis (GO:0055081)	21	6	0.05	+	> 100	7.93e-12	6.04e-08
negative regulation of sodium ion transport (GO:0010766)	17	4	0.04	+	96.9	7.15e-08	0.000121
negative regulation of digestive system process (GO:0060457)	15	3	0.04	+	82.37	6e-06	0.00327
cell volume homeostasis (GO:0006884)	37	6	0.09	+	66.78	3.3e-10	1.68e-06
potassium ion homeostasis (GO:0055075)	34	5	0.08	+	60.56	1.81e-08	6.91e-05
hyperosmotic response (GO:0006972)	23	3	0.06	+	53.72	2.31e-05	0.0106
negative regulation of protein localization to plasma membrane (GO:1903077)	28	3	0.07	+	44.13	4.23e-05	0.0165
negative regulation of protein localization to cell periphery (GO:1904376)	30	3	0.07	+	41.18	5.22e-05	0.0194
cellular response to osmotic stress (GO:0071470)	44	4	0.11	+	37.44	3.89e-06	0.00258
potassium ion import across plasma membrane (GO:1990573)	44	4	0.11	+	37.44	3.89e-06	0.00247
regulation of sodium ion transmembrane transport (GO:1902305)	57	5	0.14	+	36.13	2.62e-07	0.000332
regulation of sodium ion transmembrane transporter activity (GO:2000649)	47	4	0.11	+	35.05	5.08e-06	0.00287
response to osmotic stress (GO:0006970)	71	6	0.17	+	34.8	1.91e-08	5.82e-05
regulation of digestive system process (GO:0044058)	37	3	0.09	+	33.39	9.87e-05	0.0327
negative regulation of protein localization to membrane (GO:1905476)	37	3	0.09	+	33.39	9.87e-05	0.032
negative regulation of protein ubiquitination (GO:0031397)	76	6	0.18	+	32.51	2.89e-08	7.34e-05
sodium ion homeostasis (GO:0055078)	39	3	0.09	+	31.68	0.000116	0.0368
regulation of sodium ion transport (GO:0002028)	83	6	0.2	+	29.77	4.92e-08	0.000107
negative regulation of protein modification by small protein conjugation or removal (GO:1903321)	88	6	0.21	+	28.08	7e-08	0.000133
negative regulation of post-translational protein modification (GO:1901874)	92	6	0.22	+	26.86	9.15e-08	0.000139
sodium ion transmembrane transport (GO:0035725)	139	6	0.34	+	17.78	1.06e-06	0.00101
chloride transport (GO:0006821)	119	5	0.29	+	17.3	1.02e-05	0.00501
inorganic anion transmembrane transport (GO:0098661)	130	5	0.32	+	15.84	1.57e-05	0.00746
monoatomic anion transport (GO:0006820)	157	6	0.38	+	15.74	2.15e-06	0.00172
inorganic ion import across plasma membrane (GO:0099587)	105	4	0.25	+	15.69	0.000123	0.0382
inorganic cation import across plasma membrane (GO:0098659)	105	4	0.25	+	15.69	0.000123	0.0374
inorganic anion transport (GO:0015698)	159	6	0.39	+	15.54	2.31e-06	0.00176
chloride transmembrane transport (GO:1902476)	109	4	0.26	+	15.11	0.000142	0.0408
regulation of signal transduction by p53 class mediator (GO:1901796)	109	4	0.26	+	15.11	0.000142	0.04
regulation of protein localization to plasma membrane (GO:1903076)	110	4	0.27	+	14.98	0.000147	0.04
sodium ion transport (GO:0006814)	182	6	0.44	+	13.58	5.05e-06	0.00296
DNA-templated transcription initiation (GO:0006352)	152	5	0.37	+	13.55	3.33e-05	0.0133
regulation of cell size (GO:0008361)	196	6	0.48	+	12.61	7.72e-06	0.00406
regulation of protein ubiquitination (GO:0031396)	198	6	0.48	+	12.48	8.19e-06	0.00416
potassium ion transmembrane transport (GO:0071805)	167	5	0.41	+	12.33	5.21e-05	0.0199
potassium ion transport (GO:0006813)	178	5	0.43	+	11.57	7.05e-05	0.025
regulation of protein modification by small protein conjugation or removal (GO:1903320)	241	6	0.59	+	10.25	2.49e-05	0.0112
regulation of post-translational protein modification (GO:1901873)	246	6	0.6	+	10.04	2.8e-05	0.0119
regulation of cellular component size (GO:0032535)	376	8	0.91	+	8.76	3.15e-06	0.00218
regulation of monoatomic cation transmembrane transport (GO:1904062)	301	6	0.73	+	8.21	8.59e-05	0.0291
monoatomic ion homeostasis (GO:0050801)	514	10	1.25	+	8.01	3.61e-07	0.000423
protein phosphorylation (GO:0006468)	492	9	1.19	+	7.53	2.47e-06	0.0018
regulation of monoatomic ion transmembrane transport (GO:0034765)	342	6	0.83	+	7.23	0.000172	0.0453
inorganic ion homeostasis (GO:0098771)	436	7	1.06	+	6.61	8.27e-05	0.0287
monoatomic cation homeostasis (GO:0055080)	504	8	1.22	+	6.54	2.65e-05	0.0115
regulation of anatomical structure size (GO:0090066)	520	8	1.26	+	6.34	3.31e-05	0.0136
cellular homeostasis (GO:0019725)	682	10	1.66	+	6.04	4.61e-06	0.00281
chemical homeostasis (GO:0048878)	889	12	2.16	+	5.56	1.04e-06	0.00105
inorganic cation transmembrane transport (GO:0098662)	634	8	1.54	+	5.2	0.000132	0.0388
metal ion transport (GO:0030001)	641	8	1.56	+	5.14	0.000143	0.0396
monoatomic cation transmembrane transport (GO:0098655)	650	8	1.58	+	5.07	0.000157	0.042
phosphorylation (GO:0016310)	745	9	1.81	+	4.98	6.7e-05	0.0243
homeostatic process (GO:0042592)	1430	12	3.47	+	3.46	0.000123	0.0367

### Sheet: GO - Slim Bio Proc
Analysis Type:	PANTHER Overrepresentation Test (Released 20240226)
Annotation Version and Release Date:	PANTHER version 18.0 Released 2023-08-01
Analyzed List:	upload_1 (Homo sapiens)
Reference List:	Homo sapiens (all genes in database)
Test Type:	FISHER
Correction:	FDR
PANTHER GO-Slim Biological Process	Homo sapiens - REFLIST (20592)	upload_1 (50)	upload_1 (expected)	upload_1 (over/under)	upload_1 (fold Enrichment)	upload_1 (raw P-value)	upload_1 (FDR)
regulation of p38MAPK cascade (GO:1900744)	3	2	0.01	+	> 100	1.73e-05	0.00224
histone H3 acetylation (GO:0043966)	5	2	0.01	+	> 100	5.75e-05	0.00551
RNA polymerase II preinitiation complex assembly (GO:0051123)	22	4	0.05	+	74.88	2.18e-07	0.00024
positive regulation of stress-activated MAPK cascade (GO:0032874)	13	2	0.03	+	63.36	0.000443	0.0287
positive regulation of stress-activated protein kinase signaling cascade (GO:0070304)	13	2	0.03	+	63.36	0.000443	0.0279
potassium ion import across plasma membrane (GO:1990573)	36	4	0.09	+	45.76	1.71e-06	0.00126
regulation of cell size (GO:0008361)	37	4	0.09	+	44.52	1.91e-06	0.00105
transcription initiation at RNA polymerase II promoter (GO:0006367)	38	4	0.09	+	43.35	2.14e-06	0.000784
DNA-templated transcription initiation (GO:0006352)	51	5	0.12	+	40.38	1.48e-07	0.000327
chloride transmembrane transport (GO:1902476)	41	4	0.1	+	40.18	2.91e-06	0.000917
monoatomic anion transmembrane transport (GO:0098656)	42	4	0.1	+	39.22	3.22e-06	0.000886
protein-DNA complex assembly (GO:0065004)	45	4	0.11	+	36.61	4.26e-06	0.00104
inorganic anion transmembrane transport (GO:0098661)	49	4	0.12	+	33.62	6.01e-06	0.00132
chloride transport (GO:0006821)	50	4	0.12	+	32.95	6.52e-06	0.00131
monoatomic anion transport (GO:0006820)	59	4	0.14	+	27.92	1.27e-05	0.002
inorganic anion transport (GO:0015698)	64	4	0.16	+	25.74	1.76e-05	0.00215
transcription by RNA polymerase II (GO:0006366)	77	4	0.19	+	21.39	3.65e-05	0.00383
sodium ion transmembrane transport (GO:0035725)	61	3	0.15	+	20.25	0.000439	0.0293
DNA-templated transcription (GO:0006351)	110	5	0.27	+	18.72	6.94e-06	0.00127
RNA biosynthetic process (GO:0032774)	114	5	0.28	+	18.06	8.27e-06	0.0014
sodium ion transport (GO:0006814)	70	3	0.17	+	17.65	0.000658	0.0392
regulation of cellular component size (GO:0032535)	96	4	0.23	+	17.16	8.67e-05	0.00764
inorganic ion homeostasis (GO:0098771)	128	5	0.31	+	16.09	1.45e-05	0.002
monoatomic ion homeostasis (GO:0050801)	155	6	0.38	+	15.94	2e-06	0.000879
regulation of anatomical structure size (GO:0090066)	113	4	0.27	+	14.58	0.000163	0.0138
potassium ion transmembrane transport (GO:0071805)	123	4	0.3	+	13.39	0.000226	0.0184
potassium ion transport (GO:0006813)	123	4	0.3	+	13.39	0.000226	0.0178
monoatomic cation homeostasis (GO:0055080)	154	5	0.37	+	13.37	3.54e-05	0.0039
cellular homeostasis (GO:0019725)	176	5	0.43	+	11.7	6.69e-05	0.00614
protein-DNA complex organization (GO:0071824)	141	4	0.34	+	11.68	0.00038	0.027
chemical homeostasis (GO:0048878)	214	6	0.52	+	11.55	1.27e-05	0.00187
homeostatic process (GO:0042592)	249	6	0.6	+	9.92	3e-05	0.00347
import into cell (GO:0098657)	263	6	0.64	+	9.4	4.07e-05	0.00407
nucleobase-containing compound biosynthetic process (GO:0034654)	231	5	0.56	+	8.91	0.000239	0.0181
aromatic compound biosynthetic process (GO:0019438)	255	5	0.62	+	8.08	0.000376	0.0276
heterocycle biosynthetic process (GO:0018130)	257	5	0.62	+	8.01	0.00039	0.0269
organic cyclic compound biosynthetic process (GO:1901362)	282	5	0.68	+	7.3	0.000595	0.0364

### Sheet: top of hierarchy
GO Biological Process
GO biological process complete	Homo sapiens - REFLIST (20592)	upload_1 (50)	upload_1 (expected)	upload_1 (over/under)	upload_1 (fold Enrichment)	upload_1 (raw P-value)	upload_1 (FDR)
negative regulation of pancreatic juice secretion (GO:0090188)	5	3	0.01	+	> 100	1.34e-07	0.000186
intracellular chloride ion homeostasis (GO:0030644)	10	3	0.02	+	> 100	1.6e-06	0.00143
negative regulation of sodium ion transport (GO:0010766)	17	4	0.04	+	96.9	7.15e-08	0.000121
cell volume homeostasis (GO:0006884)	37	6	0.09	+	66.78	3.3e-10	1.68e-06
potassium ion homeostasis (GO:0055075)	34	5	0.08	+	60.56	1.81e-08	6.91e-05
hyperosmotic response (GO:0006972)	23	3	0.06	+	53.72	2.31e-05	0.0106
negative regulation of protein localization to plasma membrane (GO:1903077)	28	3	0.07	+	44.13	4.23e-05	0.0165
cellular response to osmotic stress (GO:0071470)	44	4	0.11	+	37.44	3.89e-06	0.00258
potassium ion import across plasma membrane (GO:1990573)	44	4	0.11	+	37.44	3.89e-06	0.00247
regulation of sodium ion transmembrane transporter activity (GO:2000649)	47	4	0.11	+	35.05	5.08e-06	0.00287
negative regulation of protein ubiquitination (GO:0031397)	76	6	0.18	+	32.51	2.89e-08	7.34e-05
sodium ion homeostasis (GO:0055078)	39	3	0.09	+	31.68	0.000116	0.0368
sodium ion transmembrane transport (GO:0035725)	139	6	0.34	+	17.78	1.06e-06	0.00101
chloride transmembrane transport (GO:1902476)	109	4	0.26	+	15.11	0.000142	0.0408
regulation of signal transduction by p53 class mediator (GO:1901796)	109	4	0.26	+	15.11	0.000142	0.04
DNA-templated transcription initiation (GO:0006352)	152	5	0.37	+	13.55	3.33e-05	0.0133
protein phosphorylation (GO:0006468)	492	9	1.19	+	7.53	2.47e-06	0.0018
GO Biological Process - Slim
GO biological process complete	Homo sapiens - REFLIST (20592)	upload_1 (50)	upload_1 (expected)	upload_1 (over/under)	upload_1 (fold Enrichment)	upload_1 (raw P-value)	upload_1 (FDR)
regulation of p38MAPK cascade (GO:1900744)	3	2	0.01	+	> 100	1.73e-05	0.00224
histone H3 acetylation (GO:0043966)	5	2	0.01	+	> 100	5.75e-05	0.00551
RNA polymerase II preinitiation complex assembly (GO:0051123)	22	4	0.05	+	74.88	2.18e-07	0.00024
positive regulation of stress-activated MAPK cascade (GO:0032874)	13	2	0.03	+	63.36	0.000443	0.0287
potassium ion import across plasma membrane (GO:1990573)	36	4	0.09	+	45.76	1.71e-06	0.00126
regulation of cell size (GO:0008361)	37	4	0.09	+	44.52	1.91e-06	0.00105
chloride transmembrane transport (GO:1902476)	41	4	0.1	+	40.18	2.91e-06	0.000917
sodium ion transmembrane transport (GO:0035725)	61	3	0.15	+	20.25	0.000439	0.0293
inorganic ion homeostasis (GO:0098771)	128	5	0.31	+	16.09	1.45e-05	0.002
monoatomic ion homeostasis (GO:0050801)	155	6	0.38	+	15.94	2e-06	0.000879
cellular homeostasis (GO:0019725)	176	5	0.43	+	11.7	6.69e-05	0.00614

### Sheet: Repetitive removed
GO Biological Process
GO biological process complete	Homo sapiens - REFLIST (20592)	upload_1 (50)	upload_1 (expected)	upload_1 (over/under)	upload_1 (fold Enrichment)	upload_1 (raw P-value)	upload_1 (FDR)
protein phosphorylation (GO:0006468)	492	9	1.19	+	7.53	2.47e-06	0.0018
cell volume homeostasis (GO:0006884)	37	6	0.09	+	66.78	3.3e-10	1.68e-06
negative regulation of protein ubiquitination (GO:0031397)	76	6	0.18	+	32.51	2.89e-08	7.34e-05
sodium ion transmembrane transport (GO:0035725)	139	6	0.34	+	17.78	1.06e-06	0.00101
potassium ion homeostasis (GO:0055075)	34	5	0.08	+	60.56	1.81e-08	6.91e-05
DNA-templated transcription initiation (GO:0006352)	152	5	0.37	+	13.55	3.33e-05	0.0133
negative regulation of sodium ion transport (GO:0010766)	17	4	0.04	+	96.9	7.15e-08	0.000121
cellular response to osmotic stress (GO:0071470)	44	4	0.11	+	37.44	3.89e-06	0.00258
potassium ion import across plasma membrane (GO:1990573)	44	4	0.11	+	37.44	3.89e-06	0.00247
regulation of sodium ion transmembrane transporter activity (GO:2000649)	47	4	0.11	+	35.05	5.08e-06	0.00287
chloride transmembrane transport (GO:1902476)	109	4	0.26	+	15.11	0.000142	0.0408
regulation of signal transduction by p53 class mediator (GO:1901796)	109	4	0.26	+	15.11	0.000142	0.04
negative regulation of pancreatic juice secretion (GO:0090188)	5	3	0.01	+	> 100	1.34e-07	0.000186
intracellular chloride ion homeostasis (GO:0030644)	10	3	0.02	+	> 100	1.6e-06	0.00143
hyperosmotic response (GO:0006972)	23	3	0.06	+	53.72	2.31e-05	0.0106
negative regulation of protein localization to plasma membrane (GO:1903077)	28	3	0.07	+	44.13	4.23e-05	0.0165
sodium ion homeostasis (GO:0055078)	39	3	0.09	+	31.68	0.000116	0.0368
GO Biological Process - Slim
GO biological process complete	Homo sapiens - REFLIST (20592)	upload_1 (50)	upload_1 (expected)	upload_1 (over/under)	upload_1 (fold Enrichment)	upload_1 (raw P-value)	upload_1 (FDR)
monoatomic ion homeostasis (GO:0050801)	155	6	0.38	+	15.94	2e-06	0.000879
inorganic ion homeostasis (GO:0098771)	128	5	0.31	+	16.09	1.45e-05	0.002
cellular homeostasis (GO:0019725)	176	5	0.43	+	11.7	6.69e-05	0.00614
RNA polymerase II preinitiation complex assembly (GO:0051123)	22	4	0.05	+	74.88	2.18e-07	0.00024
potassium ion import across plasma membrane (GO:1990573)	36	4	0.09	+	45.76	1.71e-06	0.00126
regulation of cell size (GO:0008361)	37	4	0.09	+	44.52	1.91e-06	0.00105
chloride transmembrane transport (GO:1902476)	41	4	0.1	+	40.18	2.91e-06	0.000917
sodium ion transmembrane transport (GO:0035725)	61	3	0.15	+	20.25	0.000439	0.0293
regulation of p38MAPK cascade (GO:1900744)	3	2	0.01	+	> 100	1.73e-05	0.00224
histone H3 acetylation (GO:0043966)	5	2	0.01	+	> 100	5.75e-05	0.00551
positive regulation of stress-activated MAPK cascade (GO:0032874)	13	2	0.03	+	63.36	0.000443	0.0287

### Sheet: final list
GO Biological Process
GO biological process complete + Slim	Homo sapiens - REFLIST (20592)	upload_1 (50)	upload_1 (expected)	upload_1 (over/under)	upload_1 (fold Enrichment)	upload_1 (raw P-value)	upload_1 (FDR)
protein phosphorylation (GO:0006468)	492	9	1.19	+	7.53	2.47e-06	0.0018	GO-BP
cell volume homeostasis (GO:0006884)	37	6	0.09	+	66.78	3.3e-10	1.68e-06	GO-BP
negative regulation of protein ubiquitination (GO:0031397)	76	6	0.18	+	32.51	2.89e-08	7.34e-05	GO-BP
monoatomic ion homeostasis (GO:0050801)	155	6	0.38	+	15.94	2e-06	0.000879	GO-BP Slim
DNA-templated transcription initiation (GO:0006352)	152	5	0.37	+	13.55	3.33e-05	0.0133	GO-BP
cellular homeostasis (GO:0019725)	176	5	0.43	+	11.7	6.69e-05	0.00614	GO-BP Slim
regulation of signal transduction by p53 class mediator (GO:1901796)	109	4	0.26	+	15.11	0.000142	0.04	GO-BP
regulation of cell size (GO:0008361)	37	4	0.09	+	44.52	1.91e-06	0.00105	GO-BP Slim
negative regulation of protein localization to plasma membrane (GO:1903077)	28	3	0.07	+	44.13	4.23e-05	0.0165	GO-BP
regulation of p38MAPK cascade (GO:1900744)	3	2	0.01	+	> 100	1.73e-05	0.00224	GO-BP Slim
histone H3 acetylation (GO:0043966)	5	2	0.01	+	> 100	5.75e-05	0.00551	GO-BP Slim
positive regulation of stress-activated MAPK cascade (GO:0032874)	13	2	0.03	+	63.36	0.000443	0.0287	GO-BP Slim
